# Overexpression and nonsynonymous mutations of UDP-glycosyltransferases potentially associated with pyrethroid resistance in *Anopheles funestus*

**DOI:** 10.1101/2023.08.25.554687

**Authors:** Talal Al-Yazeedi, Abdullahi Muhammad, Helen Irving, Seung-Joon Ahn, Jack Hearn, Charles S. Wondji

## Abstract

UDP-glycosyltransferases (UGTs) constitute a superfamily of enzymes that play a vital role in the biotransformation of diverse hydrophobic substrates into more hydrophilic products, thereby facilitating their excretion from the cell through transporters. The significance of UGTs in conferring insecticide resistance has been emphasized in various insect species. In this study, we characterised *Anopheles funestus* UGT genes genome-wide and explored their evolution and association with pyrethroid resistance. We combined genome-wide association of pooled-template sequencing (GWAS-PoolSeq) with the transcriptomic profile of pyrethroid-resistant *An. funestus* populations, and deep targeted sequencing of UGTs from 80 individual mosquitoes collected in Malawi, Uganda, Cameroon and the two laboratory colonies (FANG and FUMOZ) to investigate the role of UGTs in pyrethroid resistance. We identified common overexpression of UGT310B2 (AFUN000679) in the resistant laboratory colony (FUMOZ) and resistant field populations from Malawi, Cameroon and Uganda. Significant gene-wise *F_st_* differentiation between the resistant and putatively susceptible populations was observed for UGT301C2 and UGT302A3 in Malawi, as well as UGT306C2 in Uganda. Furthermore, the gene-wise Tajimas D density curves of the sequenced regions provided insights into genome-wide processes elucidating population structures within *An. funestus* populations from these three countries, supporting previous observations. Additionally, we identified significantly differentiated nonsynonymous mutations within UGT genes, which may potentially contribute to pyrethroid resistance. The identified role of *An. funestus* UGT genes in pyrethroid resistance has direct implications for current vector control strategies, management approaches, and the prediction of potential cross-resistance to other insecticides that can be directly detoxified by UGTs.
