## Supplementary Dataset 3 for "Overexpression and nonsynonymous mutations of UDP-glycosyltransferases potentially associated with pyrethroid resistance in *Anopheles funestus*"

### Sheet: Pi_gene_wise
Dataset 3. An. funestus UGTs neucleotide diversity from the analyses of genomic DNA pools
Population	UGT	Nonsynonymous sites	Synonymous sites	Pi nonsynymous	Pi synonymous	pi nonsyn/pi syn	UGT_Name
Fumoz	AFUN000679	1250.47	399.526	0.000539235	0.000302778	1.78096	UGT315A3
Fang	AFUN000679	1250.33	399.675	0.000555867	0.00311614	0.178383	UGT315A3
Cameroon	AFUN000679	1249.95	400.055	0.00120451	0.00717229	0.167939	UGT315A3
Malawi2014	AFUN000679	1250.11	399.894	0.00093597	0.0069998	0.133714	UGT315A3
Malawi2002	AFUN000679	1249.96	400.042	0.000642054	0.00576136	0.111441	UGT315A3
Uganda	AFUN000679	1250.43	399.567	0.00058846	0.00689611	0.0853322	UGT315A3
Malawi2002	AFUN002058	1177.15	370.846	0.00433451	0.0444106	0.0976009	UGT308G6
Fumoz	AFUN002058	1177.09	370.909	0.00239557	0.0260978	0.0917922	UGT308G5
Malawi2014	AFUN002058	1176.62	371.381	0.00345594	0.0378558	0.0912922	UGT308G7
Uganda	AFUN002058	1176.83	371.169	0.00344272	0.0402962	0.0854353	UGT308G8
Cameroon	AFUN002058	1177.04	370.955	0.00272737	0.0383058	0.0712001	UGT308G3
Fang	AFUN002058	1177.38	370.618	0.0012991	0.0252346	0.051481	UGT308G4
Cameroon	AFUN002692	1241.63	369.369	0.0011735	0.00171524	0.684161	UGT309B2
Uganda	AFUN002692	1241.44	369.564	0.00169181	0.00310391	0.545058	UGT309B2
Malawi2002	AFUN002692	1241.37	369.634	0.00104714	0.00514703	0.203445	UGT309B2
Fang	AFUN002692	1241.39	369.606	0.00102704	0.00557249	0.184305	UGT309B2
Fumoz	AFUN002692	1241.51	369.491	0.00040292	0.0023441	0.171887	UGT309B2
Malawi2014	AFUN002692	1240.93	370.071	0.000956793	0.0101474	0.0942896	UGT309B2
Malawi2002	AFUN002865	1227.72	383.279	0.00099504	0.0218662	0.0455058	UGT313B2
Malawi2014	AFUN002865	1227.7	383.303	0.00092145	0.0203274	0.0453305	UGT313B2
Fang	AFUN002865	1227.73	383.269	0.000793565	0.0175763	0.0451496	UGT313B2
Uganda	AFUN002865	1227.54	383.457	0.000847564	0.0188049	0.0450715	UGT313B2
Cameroon	AFUN002865	1227.65	383.352	0.000463468	0.0202671	0.022868	UGT313B2
Fumoz	AFUN002865	1227.69	383.31	0	0.00969881	0	UGT313B2
Fang	AFUN002999	674.333	231.667	0.000713012	0.0138743	0.0513908	UGT50B8
Fumoz	AFUN002999	674.279	231.721	0.000633836	0.014513	0.0436737	UGT50B8
Malawi2002	AFUN002999	674.369	231.631	0.000614638	0.0182311	0.0337136	UGT50B8
Cameroon	AFUN002999	674.25	231.75	0.000169198	0.0146394	0.0115578	UGT50B8
Uganda	AFUN002999	674.217	231.783	7.23513e-05	0.0168355	0.00429753	UGT50B8
Malawi2014	AFUN002999	674.333	231.667	0	0.00661981	0	UGT50B8
Malawi2014	AFUN003590	1243.65	367.349	0.00975122	0.0331387	0.294255	UGT36B3
Fang	AFUN003590	1244.03	366.943	0.00854945	0.0297755	0.28713	UGT36B3
Malawi2002	AFUN003590	1244.45	366.52	0.0101641	0.0362824	0.28014	UGT36B3
Fumoz	AFUN003590	1242.27	368.731	0.00349825	0.0133689	0.26167	UGT36B3
Uganda	AFUN003590	1243.67	367.28	0.00978019	0.0407954	0.239737	UGT36B3
Cameroon	AFUN003590	1243.82	367.128	0.00945699	0.0406577	0.232601	UGT36B3
Fumoz	AFUN003593	1177.82	373.178	0.000866211	0.0245826	0.0352368	UGT36C3
Fang	AFUN003593	1178.03	372.972	0.000805612	0.0252858	0.0318602	UGT36C3
Malawi2002	AFUN003593	1178.07	372.934	0.000459888	0.0285199	0.0161252	UGT36C3
Cameroon	AFUN003593	1178.12	372.884	0.000531534	0.0334405	0.0158949	UGT36C3
Uganda	AFUN003593	1178.05	372.954	0.000382821	0.0334146	0.0114567	UGT36C3
Malawi2014	AFUN003593	1178.31	372.693	6.28648e-05	0.0247433	0.00254068	UGT36C3
Malawi2014	AFUN004354	1220.63	363.375	0.00186414	0.00351501	0.530336	UGT301C2
Cameroon	AFUN004354	1220.67	363.332	0.00198173	0.00483071	0.410236	UGT301C2
Malawi2002	AFUN004354	1220.47	363.53	0.00168389	0.00619461	0.271831	UGT301C2
Uganda	AFUN004354	1220.65	363.346	0.00196941	0.00762839	0.258168	UGT301C2
Fumoz	AFUN004354	1220.18	363.817	0.00160604	0.00713511	0.22509	UGT301C2
Fang	AFUN004354	1220.88	363.123	0.000809227	0.00510403	0.158547	UGT301C2
Uganda	AFUN004976	1200.73	362.27	0.00847595	0.0466639	0.181638	UGT308G2
Cameroon	AFUN004976	1200.84	362.159	0.00762792	0.0497152	0.153432	UGT308G2
Malawi2002	AFUN004976	1200.73	362.269	0.00596478	0.0433584	0.137569	UGT308G2
Malawi2014	AFUN004976	1200.61	362.391	0.00468077	0.0359967	0.130033	UGT308G2
Fumoz	AFUN004976	1200.9	362.103	0.00436358	0.0395607	0.110301	UGT308G2
Fang	AFUN004976	1200.84	362.159	0.00420214	0.0407925	0.103013	UGT308G2
Fumoz	AFUN005498	1217.76	390.236	0.00253265	0.0257345	0.0984144	UGT314A3
Malawi2002	AFUN005498	1217.14	390.864	0.00387801	0.040662	0.0953718	UGT314A3
Fang	AFUN005498	1216.24	391.761	0.000822354	0.010676	0.0770285	UGT314A3
Cameroon	AFUN005498	1217.15	390.85	0.00256221	0.0340162	0.0753234	UGT314A3
Uganda	AFUN005498	1217.05	390.951	0.00293108	0.0411969	0.0711479	UGT314A3
Malawi2014	AFUN005498	1217.11	390.888	0.00242486	0.0379019	0.0639772	UGT314A3
Fang	AFUN005786	1173.95	368.046	0.000720851	0.00235141	0.306562	UGT306C2
Fumoz	AFUN005786	1174.97	367.031	0.000328276	0.00310022	0.105888	UGT306C2
Malawi2014	AFUN005786	1174.97	367.033	0.000276604	0.00261497	0.105777	UGT306C2
Malawi2002	AFUN005786	1174.83	367.169	0.00035096	0.00397933	0.0881958	UGT306C2
Uganda	AFUN005786	1174.44	367.563	0.000230769	0.0060103	0.0383956	UGT306C2
Cameroon	AFUN005786	1174.44	367.557	9.37513e-05	0.00559262	0.0167634	UGT306C2
Fumoz	AFUN009064	1205.86	357.135	0.00842127	0.0553071	0.152264	UGT308G3
Fang	AFUN009064	1206.83	356.165	0.00859383	0.059314	0.144887	UGT308G3
Malawi2014	AFUN009064	1206.48	356.518	0.00758809	0.054046	0.140401	UGT308G3
Malawi2002	AFUN009064	1206.68	356.321	0.00946971	0.0689163	0.137409	UGT308G3
Cameroon	AFUN009064	1206.66	356.338	0.00794419	0.0611973	0.129813	UGT308G3
Uganda	AFUN009064	1206.72	356.276	0.00694263	0.0594373	0.116806	UGT308G3
Uganda	AFUN011189	1182.13	368.87	0.00620766	0.0349467	0.177633	UGT306D2
Malawi2002	AFUN011189	1182.05	368.948	0.00636943	0.0380193	0.167532	UGT306D2
Cameroon	AFUN011189	1181.68	369.32	0.00586524	0.035296	0.166173	UGT306D2
Fang	AFUN011189	1182.17	368.829	0.00567373	0.0341773	0.166009	UGT306D2
Malawi2014	AFUN011189	1182.12	368.882	0.0053783	0.039944	0.134646	UGT306D2
Fumoz	AFUN011189	1182.4	368.596	0.0040694	0.0435075	0.0935333	UGT306D2
Fumoz	AFUN011266	1187.47	363.53	0.00116644	0.0113617	0.102664	UGT310B2
Malawi2002	AFUN011266	1187.91	363.088	0.00157041	0.0198488	0.0791186	UGT310B2
Uganda	AFUN011266	1187.8	363.201	0.0015042	0.020597	0.0730302	UGT310B2
Malawi2014	AFUN011266	1187.76	363.241	0.00118987	0.0169038	0.0703905	UGT310B2
Fang	AFUN011266	1187.92	363.076	0.000853617	0.0134226	0.0635953	UGT310B2
Cameroon	AFUN011266	1188.15	362.852	0.00133568	0.02603	0.0513131	UGT310B2
Malawi2014	AFUN016158	1229.2	381.804	0.00113028	0.00595976	0.189652	UGT301A3
Malawi2002	AFUN016158	1229.23	381.769	0.00124227	0.00887169	0.140026	UGT301A3
Uganda	AFUN016158	1229.21	381.792	0.000553324	0.00528545	0.104688	UGT301A3
Cameroon	AFUN016158	1229.22	381.776	0.000467687	0.00674127	0.0693766	UGT301A3
Fumoz	AFUN016158	1229.57	381.431	0.00131522	0.0208415	0.0631057	UGT301A3
Fang	AFUN016158	1229.21	381.793	0.000262417	0.00694955	0.0377603	UGT301A3
Malawi2014	AFUN016159	1208.16	384.836	0.00536954	0.0168138	0.319354	UGT301E3
Fumoz	AFUN016159	1208.38	384.622	0.00589268	0.0185089	0.318369	UGT301E3
Malawi2002	AFUN016159	1208.18	384.819	0.00482548	0.0178859	0.269793	UGT301E3
Uganda	AFUN016159	1208.2	384.804	0.00280868	0.0170132	0.165088	UGT301E3
Cameroon	AFUN016159	1208.43	384.573	0.0030239	0.0208837	0.144797	UGT301E3
Fang	AFUN016159	1208.22	384.782	0.00103149	0.00720753	0.143113	UGT301E3
Fang	AFUN016302	1199.67	366.333	0	0	#DIV/0!	UGT306A3
Fumoz	AFUN016302	1199.65	366.352	0.00113178	0.00226926	0.498743	UGT306A3
Malawi2014	AFUN016302	1199.67	366.333	0.000782819	0.00237003	0.330299	UGT306A3
Malawi2002	AFUN016302	1199.67	366.333	0.00134151	0.00406497	0.330017	UGT306A3
Cameroon	AFUN016302	1199.62	366.378	0.00170422	0.00668365	0.254983	UGT306A3
Uganda	AFUN016302	1199.67	366.333	0.00125536	0.00574065	0.21868	UGT306A3
Malawi2014	AFUN018708	149.873	45.1266	0.00989698	0.0163117	0.606742	not assigned
Fumoz	AFUN018708	149.404	45.596	0.00667924	0.0137074	0.487274	not assigned
Malawi2002	AFUN018708	149.742	45.2584	0.00869244	0.022459	0.387036	not assigned
Uganda	AFUN018708	149.578	45.4219	0.0064535	0.031759	0.203203	not assigned
Cameroon	AFUN018708	149.329	45.6706	0.00441943	0.0243686	0.181357	not assigned
Fang	AFUN018708	149.489	45.5111	0.00267578	0.0198824	0.13458	not assigned
Fumoz	AFUN019724	1210.61	361.386	0.00732743	0.0265817	0.275657	UGT308G4
Fang	AFUN019724	1208.59	363.414	0.0095238	0.0405299	0.234982	UGT308G4
Malawi2002	AFUN019724	1208.68	363.323	0.00965276	0.0421046	0.229257	UGT308G4
Uganda	AFUN019724	1209.04	362.959	0.010084	0.0526521	0.191522	UGT308G4
Cameroon	AFUN019724	1208.99	363.015	0.00968393	0.0514893	0.188077	UGT308G4
Malawi2014	AFUN019724	1207.91	364.086	0.00567525	0.0308299	0.184083	UGT308G4
Cameroon	AFUN019845	1233.41	362.588	0.00488952	0.0250031	0.195557	UGT302A3
Uganda	AFUN019845	1233.35	362.652	0.00422558	0.0222523	0.189894	UGT302A3
Malawi2002	AFUN019845	1234.42	361.578	0.00455903	0.0262807	0.173474	UGT302A3
Fumoz	AFUN019845	1234.31	361.687	0.0039299	0.0230547	0.17046	UGT302A3
Fang	AFUN019845	1233.38	362.618	0.0028153	0.0210832	0.133533	UGT302A3
Malawi2014	AFUN019845	1234.84	361.161	0.00298223	0.0240504	0.123999	UGT302A3
Fumoz	AFUN020198	1199.83	387.167	8.23285e-05	0.000542871	0.151654	UGT308D2
Fang	AFUN020198	1199.64	387.362	0.0012774	0.0210493	0.0606862	UGT308D2
Malawi2014	AFUN020198	1199.28	387.717	0.00193208	0.0445203	0.0433978	UGT308D2
Cameroon	AFUN020198	1198.99	388.012	0.00159908	0.0454854	0.0351559	UGT308D2
Uganda	AFUN020198	1199.04	387.958	0.00140033	0.0445021	0.0314666	UGT308D2
Malawi2002	AFUN020198	1198.95	388.052	0.00168405	0.0538058	0.0312987	UGT308D2
